# Regression convolutional neural network models implicate peripheral immune regulatory variants in the predisposition to Alzheimer’s disease

**DOI:** 10.1101/2022.12.02.518903

**Authors:** Easwaran Ramamurthy, Snigdha Agarwal, Noelle Toong, Irene M. Kaplow, BaDoi Phan, Andreas R. Pfenning

## Abstract

Alzheimer’s disease (AD) involves aggregation of amyloid β and tau, neuron loss, cognitive decline, and neuroinflammatory responses. Both resident microglia and peripheral immune cells have been associated with the immune component of AD. However, the relative contribution of resident and peripheral immune cell types to AD predisposition has not been thoroughly explored due to their similarity in gene expression and function. To study the effects of AD associated variants on *cis*-regulatory elements, we train convolutional neural network (CNN) regression models that link genome sequence to cell type-specific levels of open chromatin, a proxy for regulatory element activity. We then use *in silico* mutagenesis of regulatory sequences to predict the relative impact of candidate variants across these cell types. We develop and apply criteria for evaluating our models and refine our models using massively parallel reporter assay (MPRA) data. Our models identify many AD-associated variants with a greater predicted impact in peripheral cells relative to microglia or neurons but few with greater predicted impact in microglia and neurons. Our results suggest that peripheral immune cells themselves may mediate a component of AD predisposition and support their use as models to study the effects of AD associated variants. We make our library of CNN models and predictions available as a resource for the community to study immune and neurological disorders.
