## Supplementary material for "Regression convolutional neural network models implicate peripheral immune regulatory variants in the predisposition to Alzheimer’s disease": Table 1

### Sheet: Sheet1
Cell type	Validation set r	Validation set ρ	Test set r	Test set ρ	Candidate outlier variants	Candidate HLA locus variants
Bulk ENCODE monocyte	0.65	0.67	0.64	0.66	rs636317, rs1010322, rs2526377, rs76726049, rs28834970	rs9270921, rs9271182
Bulk Gosselin microglia	0.6	0.64	0.57	0.61	rs636317, rs6064392	rs9271162
Bulk Fullard NeuN+ Putamen	0.6	0.63	0.58	0.61	rs395601	None
scATAC Monocytes	0.57	0.51	0.57	0.5	rs636317, rs636341, rs28834970	rs9271145
scATAC Dendritic cells	0.52	0.49	0.52	0.49	rs636317, rs28834970, rs514049, rs6064392, rs2526377	rs9270920, rs9270921
scATAC Progenitors	0.58	0.51	0.58	0.51	rs636317, rs2526377, rs75045569	rs9270921
scATAC Basophil	0.65	0.57	0.65	0.57	rs6064392, rs28834970	rs9271171
scATAC Natural Killer cells	0.56	0.52	0.56	0.51	rs514049, rs1010322, rs73223431	None
scATAC CD4 T cells	0.65	0.59	0.65	0.59	rs514049, rs111278892	rs9270921, rs9271162, rs9271170
scATAC CD8 T cells	0.62	0.57	0.63	0.59	rs4575098	rs9270921, rs9271162
scATAC B cells	0.53	0.48	0.53	0.49	None
