## Supplementary material for "Regression convolutional neural network models implicate peripheral immune regulatory variants in the predisposition to Alzheimer’s disease": Table 2

### Sheet: Sheet1
non-HLA candidate causal variants identified by models for different cell types
Variant	Closest Gene	Potentially Disrupted Regulatory Motifs	Lead/LD	Risk allele	Non-risk allele	Z-Score(Risk -NonRisk)
ENCODE CD14+ Monocytes (Bulk)
rs636317	MS4A6A	CTCF, E2A, GR, RXRA, TAL1, YY1	LD	T	C	Negative
rs1010322	ABI3	AP-4,LF-A1	LD	C	G	Positive
rs2526377	BZRAP-AS1	Irf, MYC, Smc3, SP1, Sp4, Spz1, ZNF219, Zfp281, Zfp740	LD	A	G	Positive
rs76726049	ALPK2	None	Lead	C	T	Negative
rs28834970	CLU/PTK2B	CEBPA, CEBPB, CEBPD, Hsf, Stat, p300	LD	C	T	Positive
Gosselin Microglia (Bulk)
rs636317	MS4A6A	CTCF, E2A, GR, RXRA, Rad21, SMC3, TAL1, YY1	LD	T	C	Negative
rs6064392	CASS4	ATF3	LD	G	T	Positive
Fullard NeuN+ Putamen (Bulk)
rs395601	ADAM10	None	LD	G	C	Positive
scATAC Monocytes
rs636317	MS4A6A	CTCF, E2A, GR, RXRA, Rad21, SMC3, TAL1, YY1	LD	T	C	Negative
rs636341	MS4A6A	CTCF, CEBPB, HMG-IY, NF-kappaB, RXRA, Rad21, YY1	LD	C	A	Positive
rs28834970	CLU/PTK2B	CEBPA, CEBPB, CEBPD, Hsf, Stat, p300	LD	C	T	Positive
scATAC Dendritic Cells
rs636317	MS4A6A	CTCF, E2A, GR, RXRA, Rad21, SMC3, TAL1, YY1	LD	T	C	Negative
rs28834970	PTK2B	CEBPA, CEBPB, CEBPD, Hsf, Stat, p300	LD	C	T	Positive
rs514049	ADAM10	ATF3, HEY1	LD	C	A	Positive
rs6064392	CASS4	ATF3	LD	G	T	Positive
rs2526377	BZRAP-AS1	Irf, MYC, Smc3, SP1, Sp4, Spz1, ZNF219, Zfp281, Zfp740	LD	A	G	Positive
scATAC Progenitors
rs636317	MS4A6A	CTCF, E2A, GR, RXRA, Rad21, SMC3, TAL1, YY1	LD	T	C	Negative
rs2526377	BZRAP1	Irf, MYC, Smc3, SP1, Sp4, Spz1, ZNF219, Zfp281, Zfp740	LD	A	G	Positive
rs75045569	EPHA1	EBF	LD	T	G	Negative
scATAC Basophil
rs6064392	CASS4	ATF3	LD	G	T	Positive
rs28834970	CLU/PTK2B	CEBPA, CEBPB, CEBPD, Hsf, Stat, p300	LD	C	T	Positive
scATAC Natural Killer Cells
rs514049	ADAM10	ATF3, HEY1	LD	C	A	Positive
rs1010322	ABI3	AP-4,LF-A1	LD	C	G	Positive
rs73223431	CLU/PTK2B	Brachyury, CEBP, Eomes	Lead	T	C	Negative
scATAC CD4 T cells
rs514049	ADAM10	ATF3, HEY1	LD	C	A	Positive
rs111278892	ABCA7	GATA3	Lead	G	C	Positive
scATAC CD8 T cells
rs4575098	ADAMTS4	Arid5a, Cdx2_2, DMRT2, DMRT3, Dbx1, Foxj2_2, Hoxa10, Hoxb13, Hoxb9, Hoxd10, Hoxd8, NF-Y_known1, Ncx_2, Pou1f1_1, Pou2f2_known2, Pou3f3, SP1_disc1, Zfp187	Lead	A	G	Negative
